# Computational and experimental characterization of the novel ECM glycoprotein SNED1 and prediction of its interactome

**DOI:** 10.1101/2020.07.27.223107

**Authors:** Sylvain D. Vallet, Martin N. Davis, Anna Barqué, Sylvie Ricard-Blum, Alexandra Naba

**Author notes:** **Corresponding authors:** Dr. Sylvie Ricard-Blum, Dr. Alexandra Naba.

## Abstract

The extracellular matrix (ECM) protein SNED1 has been shown to promote breast cancer metastasis and control neural crest cell-specific craniofacial development, but the cellular and molecular mechanisms by which it does so remain unknown. ECM proteins exert their functions by binding to cell surface receptors, sequestering growth factors, and interacting with other ECM proteins, actions that can be predicted using knowledge of protein’s sequence, structure and post-translational modifications. Here, we combined *in-silico* and *in-vitro* approaches to characterize the physico-chemical properties of SNED1 and infer its putative functions. To do so, we established a mammalian cell system to produce and purify SNED1 and its N-terminal fragment, which contains a NIDO domain. We have determined experimentally SNED1’s potential to be glycosylated, phosphorylated, and incorporated into insoluble ECM produced by cells. In addition, we used biophysical and computational methods to determine the secondary and tertiary structures of SNED1 and its N-terminal fragment. The tentative *ab-initio* model we built of SNED1 suggests that it is an elongated protein presumably able to bind multiple partners. Using computational predictions, we identified 114 proteins as putative SNED1 interactors. Pathway analysis of the newly-predicted SNED1 interactome further revealed that binding partners of SNED1 contribute to signaling through cell surface receptors, such as integrins, and participate in the regulation of ECM organization and developmental processes. Altogether, we provide a wealth of information on an understudied yet important ECM protein with the potential to decipher its functions in physiology and diseases.
