## Supplementary material for "Computational and experimental characterization of the novel ECM glycoprotein SNED1 and prediction of its interactome": Supp Table S2_Final.xlsx

### Sheet: S2A. Predicted N-Glycosylations
Supplementary Table S2A. List of predicted N-glycosylation sites
Source: NetNGlyc 1.0	http://www.cbs.dtu.dk/services/NetNGlyc/
Residue	Sequence	Score	Domain
N145	NATW	0.6643	NIDO
N204	NATG	0.5348	NIDO
N292	NPSY	0.6884	EGF-like 1
N368	NGSA	0.6227	EGF-like 3
N408	NYTC	0.6883	EGF-like 4; calcium-binding
N484	NTTL	0.6392	EGF-like 6
N536	NASH	0.5049	Between Foln and EGF-like 7
N712	NGTR	0.6936	Sushi
N886	NGSH	0.6648	EGF-like 14
N977	NISV	0.7036	Fibronectin type III 1
N1015	NVTA	0.5944	Fibronectin type III 2
N1109	NLTA	0.6021	Fibronectin type III 3
N1310	NCSE	0.539	EGF-like 15

### Sheet: S2B. Predicted O-Glycosylations
Supplementary Table S2B. List of predicted O-glycosylation sites
NetOGlyc 4.0	http://www.cbs.dtu.dk/services/NetOGlyc/
Residue	Score
T43	0.589203
S190	0.508559
T194	0.820539
T195	0.633073
S200	0.927138
S201	0.936616
T206	0.510717
S227	0.874851
S231	0.763478
T233	0.723722
T241	0.831985
T242	0.943863
T243	0.913826
T268	0.902186
T269	0.58991
S270	0.622288
T290	0.5
T296	0.543533
S298	0.551736
T304	0.578715
S317	0.598535
T345	0.696309
T348	0.824471
S351	0.731079
T424	0.601519
S435	0.648471
S538	0.774022
S540	0.6338
S543	0.5
S547	0.585369
S585	0.837424
S586	0.85724
S625	0.730572
S664	0.657055
T708	0.852753
T714	0.658479
S729	0.787709
S734	0.703816
S746	0.600317
S759	0.559569
T828	0.658797
S836	0.633323
S846	0.508721
T866	0.53211
S873	0.593553
S874	0.54378
T910	0.74478
S920	0.764887
S923	0.856154
S925	0.808895
T944	0.658678
S947	0.804074
S948	0.803371
S951	0.825654
T955	0.840068
T961	0.855596
S963	0.876032
S964	0.917564
S979	0.510485
S982	0.519149
S987	0.661999
S994	0.854128
T1003	0.917751
T1014	0.779943
T1017	0.653407
S1019	0.680653
T1020	0.679249
S1022	0.746931
T1034	0.911386
S1036	0.848428
S1041	0.893371
S1058	0.587778
T1063	0.613184
T1074	0.578934
T1078	0.756848
T1079	0.660527
S1081	0.514247
T1090	0.806801
S1092	0.666886
T1095	0.726586
T1098	0.902404
T1102	0.738766
T1118	0.5
S1119	0.748907
T1141	0.655559
S1143	0.582278
T1241	0.599837
S1265	0.548815
T1269	0.548095
S1272	0.560735
T1275	0.581081
S1350	0.867031
T1360	0.536845
T1399	0.916206
S1405	0.845148
S1407	0.536766
T1409	0.510377

### Sheet: S2C. Predicted Phosphorylations
Supplementary Table S2C. List of predicted phosphorylation sites
Source: NetPhos 3.1	http://www.cbs.dtu.dk/services/NetPhos/
Residue	Sequence	Score	Kinase
T43	GDAVTPKQD	0.872	unsp
S57	LRPLSVPFP	0.956	unsp
Y71	HSGLYVNNN	0.975	unsp
S85	LKEVSQFTP	0.512	ATM
T88	VSQFTPVAF	0.565	p38MAPK
T88	VSQFTPVAF	0.777	unsp
Y117	AGDVYYREA	0.53	INSR
Y118	GDVYYREAT	0.506	SRC
T131	LRRATEDVR	0.65	PKA
T131	LRRATEDVR	0.96	unsp
T153	VFVATWYRV	0.779	PKC
T153	VFVATWYRV	0.543	unsp
T158	WYRVTFFGG	0.511	PKC
S163	FFGGSSSSP	0.535	cdc2
S163	FFGGSSSSP	0.505	PKA
S165	GGSSSSPVN	0.601	PKC
S166	GSSSSPVNT	0.523	cdc2
S166	GSSSSPVNT	0.527	p38MAPK
S166	GSSSSPVNT	0.992	unsp
S182	DGKLSFTIF	0.575	PKA
T184	KLSFTIFNY	0.509	cdc2
T197	WTTGTHASS	0.815	PKC
S200	GTHASSGGN	0.609	CKI
S201	THASSGGNA	0.566	CKI
S201	THASSGGNA	0.969	unsp
Y225	DGQRYFSIP	0.655	unsp
S227	QRYFSIPGS	0.513	CKI
S227	QRYFSIPGS	0.988	unsp
S231	SIPGSRTAD	0.519	PKC
T243	VETTTNVGV	0.519	CKI
T243	VETTTNVGV	0.612	unsp
T268	GCGHTTSVC	0.613	cdc2
T269	CGHTTSVCL	0.644	unsp
S294	TGNPSYTCS	0.576	unsp
Y295	GNPSYTCSC	0.904	unsp
T304	LSGFTGRRC	0.792	PKC
S317	NECASQPCQ	0.624	DNAPK
T325	QNGGTCTHG	0.518	cdc2
T327	GGTCTHGIN	0.602	PKC
S332	HGINSFRCQ	0.838	PKC
S332	HGINSFRCQ	0.843	unsp
S351	ETAQSPCDT	0.576	CKI
S351	ETAQSPCDT	0.506	p38MAPK
S351	ETAQSPCDT	0.997	unsp
Y379	CQAGYTGAA	0.519	EGFR
S392	VDDCSPDPC	0.52	p38MAPK
S401	LNGGSCVDL	0.568	PKA
Y451	ADQGYVCEC	0.888	unsp
T512	CNMNTQCPD	0.552	ATM
T512	CNMNTQCPD	0.524	DNAPK
Y519	PDGGYCMEH	0.538	unsp
S526	EHGGSYLCV	0.506	cdc2
T533	CVCHTDHNA	0.554	cdc2
S538	DHNASHSLP	0.762	unsp
S540	NASHSLPSP	0.587	cdc2
S540	NASHSLPSP	0.505	DNAPK
S543	HSLPSPCDS	0.532	cdk5
S543	HSLPSPCDS	0.517	GSK3
S543	HSLPSPCDS	0.998	unsp
S555	FNGGSCDAH	0.501	CKII
S562	AHDDSYTCE	0.512	CKII
S562	AHDDSYTCE	0.929	unsp
Y563	HDDSYTCEC	0.588	INSR
Y563	HDDSYTCEC	0.927	unsp
S586	HLCSSGPCR	0.621	PKC
T594	RNGGTCKEA	0.757	PKC
T594	RNGGTCKEA	0.936	unsp
Y602	AGGEYHCSC	0.539	unsp
T611	PYRFTGRHC	0.741	PKC
T611	PYRFTGRHC	0.872	unsp
S622	GKPDSCASG	0.805	unsp
S659	EIAPSPCFR	0.504	cdc2
S659	EIAPSPCFR	0.507	cdk5
S659	EIAPSPCFR	0.523	GSK3
S664	PCFRSPCVN	0.596	cdk5
S664	PCFRSPCVN	0.515	p38MAPK
T708	VKHATLRFN	0.818	PKC
Y728	CDRGYSLSA	0.532	unsp
S729	DRGYSLSAP	0.551	cdc2
S729	DRGYSLSAP	0.616	PKA
S729	DRGYSLSAP	0.626	unsp
S734	LSAPSRIRV	0.888	unsp
S759	DECRSQPCL	0.61	DNAPK
T781	CLCSTGYEG	0.508	CKII
Y783	CSTGYEGAH	0.81	unsp
S805	RNGGSCRNL	0.641	PKA
T828	VHCETEVDA	0.531	cdc2
T828	VHCETEVDA	0.595	CKII
T828	VHCETEVDA	0.599	unsp
S836	ACDSSPCQH	0.586	cdk5
S836	ACDSSPCQH	0.501	GSK3
S836	ACDSSPCQH	0.833	unsp
S846	GRCESGGGA	0.506	PKA
S846	GRCESGGGA	0.823	unsp
T866	YHCETVSDP	0.59	cdc2
S874	PCFSSPCGG	0.529	cdk5
S874	PCFSSPCGG	0.746	unsp
S885	YCLASNGSH	0.52	cdc2
S885	YCLASNGSH	0.613	PKC
S888	ASNGSHSCT	0.512	CKI
S888	ASNGSHSCT	0.614	unsp
S890	NGSHSCTCK	0.915	unsp
Y897	CKVGYTGED	0.591	unsp
S923	ESGVSISWN	0.535	cdc2
S923	ESGVSISWN	0.952	unsp
Y941	MLDGYAVTY	0.587	unsp
T944	GYAVTYVSS	0.547	PKC
Y945	YAVTYVSSD	0.889	unsp
S951	SSDGSYRRT	0.824	PKC
S951	SSDGSYRRT	0.996	unsp
Y952	SDGSYRRTD	0.899	unsp
T955	SYRRTDFVD	0.539	unsp
S963	DRTRSSHQL	0.667	PKA
S963	DRTRSSHQL	0.519	RSK
S963	DRTRSSHQL	0.574	unsp
S964	RTRSSHQLQ	0.722	PKA
S964	RTRSSHQLQ	0.921	unsp
S979	AYNISVFSV	0.505	PKC
S982	ISVFSVKRN	0.932	PKC
S982	ISVFSVKRN	0.985	unsp
S987	VKRNSNNKN	0.541	cdc2
S987	VKRNSNNKN	0.573	PKA
S987	VKRNSNNKN	0.986	unsp
S994	KNDISRPAV	0.543	PKA
T1014	GFEVTNVTA	0.546	cdc2
S1019	NVTASTISV	0.759	PKC
T1020	VTASTISVQ	0.531	PKC
T1034	IRHATVSGV	0.581	PKB
T1034	IRHATVSGV	0.881	unsp
S1036	HATVSGVRV	0.83	PKC
S1041	GVRVSIRHP	0.529	PKA
S1041	GVRVSIRHP	0.993	unsp
S1058	DVDRSVDRF	0.626	PKC
S1058	DVDRSVDRF	0.983	unsp
T1063	VDRFTFRAL	0.814	PKC
T1063	VDRFTFRAL	0.708	unsp
T1074	GKRYTIQLT	0.798	PKA
T1090	EEHPTESLA	0.531	cdc2
T1090	EEHPTESLA	0.57	CKII
S1092	HPTESLATA	0.595	CKI
S1092	HPTESLATA	0.564	DNAPK
S1092	HPTESLATA	0.556	PKA
T1098	ATAPTHVWT	0.517	cdc2
T1116	AARVTATSA	0.509	PKG
T1118	RVTATSAHV	0.638	PKC
S1119	VTATSAHVV	0.55	CKI
T1128	WDAPTPGSL	0.555	cdk5
T1128	WDAPTPGSL	0.501	CKI
T1128	WDAPTPGSL	0.519	GSK3
T1128	WDAPTPGSL	0.582	p38MAPK
T1128	WDAPTPGSL	0.534	unsp
T1141	VINVTTSQS	0.677	PKC
S1143	NVTTSQSTK	0.518	ATM
S1143	NVTTSQSTK	0.633	DNAPK
S1143	NVTTSQSTK	0.715	unsp
S1145	TTSQSTKSR	0.828	PKC
S1145	TTSQSTKSR	0.764	unsp
T1146	TSQSTKSRY	0.662	PKC
S1148	QSTKSRYVP	0.795	unsp
Y1150	TKSRYVPNG	0.955	unsp
S1158	GKLASYTVR	0.659	PKC
T1160	LASYTVRDL	0.683	unsp
S1173	RYQLSVIAV	0.861	PKC
T1180	AVQSTELGP	0.582	cdc2
S1197	YIITSPRDG	0.995	unsp
S1235	LNDHSAPET	0.531	cdc2
S1235	LNDHSAPET	0.893	unsp
T1239	SAPETPTQP	0.761	cdk5
T1239	SAPETPTQP	0.514	GSK3
T1239	SAPETPTQP	0.642	p38MAPK
T1239	SAPETPTQP	0.745	unsp
T1241	PETPTQPPR	0.605	DNAPK
S1257	RGRVSARFG	0.993	unsp
S1263	RFGGSPSKA	0.561	cdc2
S1263	RFGGSPSKA	0.5	GSK3
S1263	RFGGSPSKA	0.871	unsp
S1265	GGSPSKAAT	0.525	cdc2
T1269	SKAATVRSQ	0.899	PKC
T1269	SKAATVRSQ	0.591	unsp
S1272	ATVRSQPTA	0.615	DNAPK
S1291	PKRVSLALQ	0.858	PKA
S1291	PKRVSLALQ	0.505	unsp
T1321	QNGGTCVPG	0.507	cdc2
S1330	ADAHSCDCG	0.515	CKII
S1330	ADAHSCDCG	0.868	unsp
S1350	CIKVSRPCT	0.54	PKA
T1354	SRPCTRLFS	0.507	GSK3
S1358	TRLFSETKA	0.586	RSK
S1358	TRLFSETKA	0.852	unsp
Y1375	CHHVYKRVY	0.514	EGFR
S1390	CFKESCEST	0.971	unsp
S1393	ESCESTSLK	0.641	PKC
T1394	SCESTSLKK	0.705	PKC
S1395	CESTSLKKT	0.79	PKC
S1395	CESTSLKKT	0.994	unsp
T1399	SLKKTPNRK	0.613	cdk5
S1405	NRKQSKSQT	0.833	PKA
S1405	NRKQSKSQT	0.627	PKG
S1405	NRKQSKSQT	0.993	unsp
S1407	KQSKSQTLE	0.552	ATM
S1407	KQSKSQTLE	0.572	DNAPK
S1407	KQSKSQTLE	0.965	unsp
T1409	SKSQTLEKS	0.633	PKC
* unsp: unspecified

### Sheet: S2D. Experimentally obs. PTMs
Supplementary Table S2D. List of experimentally detected glycosylation and phosphorylation sites
Source: dbPTM	http://dbptm.mbc.nctu.edu.tw/
Residue	Domain	Post-translational modification type	Cellular type	PMID
S270	-	Phosphorylation	HL60 (human leukemia cell line)	25262027
T708	Sushi	Phosphorylation	-	22135298 (PhosphoSitePlus)
T714	Sushi	Phosphorylation	-	22135298 (PhosphoSitePlus)
Y1073	Fibronectin type-III 2	Phosphorylation	hESC (human embryonic stem cells)	19664994
			-	16381945
			-	23193290
			-	18988627
			-	22135298 (PhosphoSitePlus)
T1118	Fibronectin type-III 3	Phosphorylation	-	22135298 (PhosphoSitePlus)
S1247	-	O-linked (GalNAC)	-	25813380 and 23584533 (55833977 not found in PubMed)
S1291	-	Phosphorylation	-	22135298 (PhosphoSitePlus)
T1399	-	Phosphorylation	-	17287340 (HEK293T)
PhosphoSitePlus	https://www.phosphosite.org/homeAction.action
Residue	Domain	Post-translational modification type	Species	Cell type
T708	Sushi	Phosphorylation	Homo sapiens	MKN-45
T714	Sushi	Phosphorylation	Homo sapiens	MKN-45
S873	EGF-like 14	Phosphorylation	Mus musculus	-
S874	EGF-like 14	Phosphorylation	Mus musculus	-
N886	EGF-like 14	N-glycosylation	Mus musculus	-
Y941	Fibronectin type-III 1	Phosphorylation	Ratus norvegicus	-
S947	Fibronectin type-III 1	Phosphorylation	Ratus norvegicus	-
N977	Fibronectin type-III 1	N-glycosylation	Mus musculus	-
Y1073	Fibronectin type-III 2	Phosphorylation	Homo sapiens	embryonic stem cells
T1118	Fibronectin type-III 3	Phosphorylation	Homo sapiens	Jurkat (T lymphocyte)
T1239	-	Phosphorylation	Mus musculus	-
S1247	-	O-linked (GalNAC)	Homo sapiens	MCF-7MDA-MB-231
S1291	-	Phosphorylation	Homo sapiens	-
T1399	-	Phosphorylation	Homo sapiens	293T
