## Supplementary material for "Computational and experimental characterization of the novel ECM glycoprotein SNED1 and prediction of its interactome": Supp Table S3_Final.xlsx

### Sheet: S3. Domain-domain interactions
Supplementary Table S3. List of domain-domain interactions retrieved from 3did.
https://3did.irbbarcelona.org/
SNED1 domain	Interacting domain
EGF	An_peroxidase
EGF	Argos
EGF	Asp_Arg_Hydrox
EGF	Diphtheria_R
EGF	EGF
EGF	EGF_CA
EGF	FXa_inhibition
EGF	Furin-like
EGF	Glyco_transf_8
EGF	Glyco_transf_90
EGF	Interfer-bind
EGF	Laminin_G_2
EGF	Lectin_C
EGF	O-FucT
EGF	Recep_L_domain
EGF	Sushi
EGF	TPR_16
EGF	TPR_8
EGF	Tissue_fac
EGF	Trypsin
EGF	V-set
EGF	fn1
EGF_CA	CUB
EGF_CA	DSL
EGF_CA	EGF
EGF_CA	EGF_3
EGF_CA	EGF_CA
EGF_CA	FXa_inhibition
EGF_CA	Glyco_transf_90
EGF_CA	Ldl_recept_b
EGF_CA	MNNL
EGF_CA	TB
EGF_CA	TSP_3
fn3	CH
fn3	CRCB
fn3	DSPc
fn3	EPO_TPO
fn3	Ephrin_lbd
fn3	EpoR_lig-bind
fn3	FN3_7
fn3	Furin-like
fn3	GAIN_A
fn3	GM_CSF
fn3	HH_signal
fn3	Hormone_1
fn3	Hormone_recep
fn3	I-set
fn3	ICMT
fn3	IL12p40_C
fn3	IL2
fn3	IL23
fn3	IL4
fn3	IL6
fn3	IL6Ra-bind
fn3	IL7
fn3	Ig_3
fn3	Integrin_beta
fn3	Laminin_EGF
fn3	Laminin_N
fn3	Lectin_C
fn3	Lipocalin
fn3	Lys
fn3	PDZ
fn3	PLL
fn3	Peptidase_S8
fn3	Pkinase
fn3	RGM_C
fn3	RGM_N
fn3	Rad60-SLD
fn3	Ras
fn3	Recep_L_domain
fn3	RhoGEF
fn3	SBP_bac_8
fn3	SH2
fn3	TGF_beta
fn3	TNF
fn3	TSLP
fn3	V-set
fn3	Voltage_CLC
fn3	WD40
fn3	fn3
fn3	ig
FOLN	Kazal_1
FOLN	Kazal_2
Sushi	A2M
Sushi	A2M_BRD
Sushi	Adeno_knob
Sushi	CUB
Sushi	EGF
Sushi	HN
Sushi	IL15
Sushi	IL2
Sushi	Ldl_recept_a
Sushi	Lipoprot_C
Sushi	MG1
Sushi	MG2
Sushi	MG4
Sushi	NTR
Sushi	OspE
Sushi	RICH
Sushi	Rhv
Sushi	SRCR
Sushi	Sushi
Sushi	Sushi_2
Sushi	TED_complement
Sushi	Trypsin
Sushi	V-set
Sushi	VWA
