## Supplementary material for "Computational and experimental characterization of the novel ECM glycoprotein SNED1 and prediction of its interactome": Supp_Table S4_Final.xlsx

### Sheet: S4A. PrePPI
Supplementary Table S4A. Interactions predicted with PrePPI
https://bhapp.c2b2.columbia.edu/PrePPI/
Partner A	Partner B Gene name	Partner B UniProtKB AC	Score (inconsistent between each predictor)	Partner B Protein name	Partner B Cellular component
SNED1	FN1	P02751	0.99	Fibronectin	Core matrisome
SNED1	SVEP1	Q4LDE5	0.67	Sushi, von Willebrand factor type A, EGF and pentraxin domain-containing protein 1	Core matrisome
SNED1	VWF	P04275	0.6	von Willebrand factor	Core matrisome
SNED1	SRPX	P78539	0.58	Sushi repeat-containing protein SRPX	Core matrisome
SNED1	EGFLAM	Q63HQ2	0.58	Pikachurin	Core matrisome
SNED1	NID2	Q14112	0.52	Nidogen-2	Core matrisome
SNED1	THBS3	P49746	0.51	Thrombospondin-3	Core matrisome
SNED1	SMAD3	P84022	0.94	Mothers against decapentaplegic homolog 3	Intracellular
SNED1	SRC	P12931	0.88	Proto-oncogene tyrosine-protein kinase Src	Intracellular
SNED1	CTNNB1	P35222	0.85	Catenin beta-1	Intracellular
SNED1	SORBS3	O60504	0.71	Vinexin	Intracellular
SNED1	PXN	P49023	0.68	Paxillin	Intracellular
SNED1	ACTN1	P12814	0.66	Alpha-actinin-1	Intracellular
SNED1	UBC	P0CG48	0.65	Polyubiquitin-C	Intracellular
SNED1	UBD	O15205	0.62	Ubiquitin D	Intracellular
SNED1	RAPH1	Q70E73	0.56	Ras-associated and pleckstrin homology domains-containing protein 1	Intracellular
SNED1	ILK	Q13418	0.56	Integrin-linked protein kinase	Intracellular
SNED1	RASA1	P20936	0.56	Ras GTPase-activating protein 1	Intracellular
SNED1	SORBS1	Q9BX66	0.55	Sorbin and SH3 domain-containing protein 1	Intracellular
SNED1	MSN	P26038	0.55	Moesin	Intracellular
SNED1	EZR	P15311	0.55	Ezrin	Intracellular
SNED1	VCL	P18206	0.55	Vinculin	Intracellular
SNED1	UTRN	P46939	0.54	Utrophin	Intracellular
SNED1	VAV1	P15498	0.54	Proto-oncogene vav	Intracellular
SNED1	STAT3	P40763	0.53	Signal transducer and activator of transcription 3	Intracellular
SNED1	ABL1	P00519	0.5	Tyrosine-protein kinase ABL1	Intracellular
SNED1	PLG	P00747	0.56	Plasminogen	Matrisome-associated
SNED1	IHH	Q14623	0.54	Indian hedgehog protein	Matrisome-associated
SNED1	NOTCH1	P46531	0.9	Neurogenic locus notch homolog protein 1	Membrane
SNED1	ITGB3	P05106	0.87	Integrin beta-3	Membrane
SNED1	ITGB1	P05556	0.84	Integrin beta-1	Membrane
SNED1	ITGB5	P18084	0.82	Integrin beta-5	Membrane
SNED1	ITGB7	P26010	0.79	Integrin beta-7	Membrane
SNED1	EGFR	P00533	0.79	Epidermal growth factor receptor	Membrane
SNED1	ITGB2	P05107	0.78	Integrin beta-2	Membrane
SNED1	ITGA11	Q9UKX5	0.72	Integrin alpha-11	Membrane
SNED1	VCAM1	P19320	0.66	Vascular cell adhesion protein 1	Membrane
SNED1	ITGB4	P16144	0.66	Integrin beta-4	Membrane
SNED1	ITGA4	P13612	0.64	Integrin alpha-4	Membrane
SNED1	PKD1	P98161	0.62	Polycystin-1	Membrane
SNED1	CDON	Q4KMG0	0.58	Cell adhesion molecule-related/down-regulated by oncogenes	Membrane
SNED1	ITGA1	P56199	0.58	Integrin alpha-1	Membrane
SNED1	ESR1	P03372	0.57	Estrogen receptor	Membrane
SNED1	SELP	P16109	0.54	P-selectin	Membrane
SNED1	ITGA7	Q13683	0.51	Integrin alpha-7	Membrane
SNED1	ITGA10	O75578	0.5	Integrin alpha-10	Membrane
SNED1	BCAM	P50895	0.5	Basal cell adhesion molecule	Membrane
SNED1	CNTN2	Q02246	0.79	Contactin-2	Membrane (GPI-anchor)
SNED1	CD55	P08174	0.52	Complement decay-accelerating factor	Membrane (GPI-anchor)
SNED1	B2M	P61769	0.71	Beta-2-microglobulin	Secreted
SNED1	ITGBL1	O95965	0.54	Integrin beta-like protein 1	Secreted

### Sheet: S4B. FpClass
Supplementary Table S4B. Interactions predicted with FpClass
http://dcv.uhnres.utoronto.ca/FPCLASS/ppis/
Partner A	Partner B Gene name	Partner B UniProtKB AC	Score (inconsistent between each predictor)	Partner B Protein name	Partner B Cellular component
SNED1	COL16A1	Q07092	0.4461	Collagen alpha-1(XVI) chain	Core matrisome
SNED1	SLIT3	O75094	0.3325	Slit homolog 3 protein	Core matrisome
SNED1	SLIT2	O94813	0.3207	Slit homolog 2 protein	Core matrisome
SNED1	LTBP2	Q14767	0.3122	Latent-transforming growth factor beta-binding protein 2	Core matrisome
SNED1	ECM2	O94769	0.2932	Extracellular matrix protein 2	Core matrisome
SNED1	NID1	P14543	0.2818	Nidogen-1	Core matrisome
SNED1	COL7A1	Q02388	0.254	Collagen alpha-1(VII) chain	Core matrisome
SNED1	DPYSL2	Q16555	0.4806	Dihydropyrimidinase-related protein 2	Intracellular
SNED1	MAP3K12	Q12852	0.359	Mitogen-activated protein kinase kinase kinase 12	Intracellular
SNED1	ZNF703	Q9H7S9	0.3043	Zinc finger protein 703	Intracellular
SNED1	MAST4	O15021	0.3017	Microtubule-associated serine/threonine-protein kinase 4	Intracellular
SNED1	PALM	O75781	0.2933	Paralemmin-1	Intracellular
SNED1	KRT36	O76013	0.2669	Keratin, type I cuticular Ha6	Intracellular
SNED1	ITPKC	Q96DU7	0.2659	Inositol-trisphosphate 3-kinase C	Intracellular
SNED1	CIRBP	Q14011	0.2659	Cold-inducible RNA-binding protein	Intracellular
SNED1	AKT3	Q9Y243	0.2624	RAC-gamma serine/threonine-protein kinase	Intracellular
SNED1	TIMP3	P35625	0.2975	Metalloproteinase inhibitor 3	Matrisome associated
SNED1	ANGPTL2	Q9UKU9	0.2943	Angiopoietin-related protein 2	Matrisome associated
SNED1	ITGBL1	O95965	0.3095	Integrin beta-like protein 1	Secreted
SNED1	TFF1	P04155	0.2888	Trefoil factor 1	Secreted
SNED1	TFF3	Q07654	0.2966	Trefoil factor 3	Secreted (not in Matrisome)
SNED1	PDGFRB	P09619	0.4386	Platelet-derived growth factor receptor beta	Transmembrane
SNED1	MXRA8	Q9BRK3	0.2901	Matrix remodeling-associated protein 8	Transmembrane
SNED1	DLL1	O00548	0.2592	Delta-like protein 1	Transmembrane
SNED1	ZCCHC24	Q8N2G6	0.3099	Zinc finger CCHC domain-containing protein 24	Unknown
SNED1	N4BP2L1	Q5TBK1	0.2967	NEDD4-binding protein 2-like 1	Unknown
SNED1	CRYBB3	P26998	0.2943	Beta-crystallin B3	Unknown

### Sheet: S4C. IID
Supplementary Table S4C. Interactions predicted with IID
http://iid.ophid.utoronto.ca/search_by_proteins/#proteins_tab
Partner A	Partner B Gene name	Partner B UniProtKB AC	Partner B Protein name	Partner B Cellular component	Source
SNED1	FN1	P02751	Fibronectin	Core matrisome	IID (pred)
SNED1	VTN	P04004	Vitronectin	Core matrisome	IID (pred)
SNED1	LAMB1	P07942	Laminin subunit beta-1	Core matrisome	IID (pred)
SNED1	COL6A3	P12111	Collagen alpha-3(VI) chain	Core matrisome	IID (pred)
SNED1	TNXB	P22105	Tenascin-X	Core matrisome	IID (pred)
SNED1	TNC	P24821	Tenascin	Core matrisome	IID (pred)
SNED1	COL7A1	Q02388	Collagen alpha-1(VII) chain	Core matrisome	IID (pred)
SNED1	COL14A1	Q05707	Collagen alpha-1(XIV) chain	Core matrisome	IID (pred)
SNED1	FNDC1	Q4ZHG4	Fibronectin type III domain-containing protein 1	Core matrisome	IID (pred)
SNED1	ABI3BP	Q7Z7G0	Target of Nesh-SH3	Core matrisome	IID (pred)
SNED1	SNED1	Q8TER0	Sushi, nidogen and EGF-like domain-containing protein 1	Core matrisome	IID (pred)
SNED1	COL20A1	Q9P218	Collagen alpha-1(XX) chain	Core matrisome	IID (pred)
SNED1	TNN	Q9UQP3	Tenascin-N	Core matrisome	IID (pred)
SNED1	COL12A1	Q99715	Collagen alpha-1(XII) chain	Core matrisome	IID (pred)
SNED1	TNR	Q92752	Tenascin-R	Core matrisome	IID (pred)
SNED1	FSD2	A1L4K1	Fibronectin type III and SPRY domain-containing protein 2	Intracellular	IID (pred)
SNED1	POLD1	P28340	DNA polymerase delta catalytic subunit	Intracellular	IID (ortho)
SNED1	BCL2L11	O43521	Bcl-2-like protein 11	Intracellular	IID (pred)
SNED1	SORBS3	O60504	Vinexin	Intracellular	IID (pred)
SNED1	RASA1	P20936	Ras GTPase-activating protein 1	Intracellular	IID (pred)
SNED1	MYOM1	P52179	Myomesin-1	Intracellular	IID (pred)
SNED1	MYBPC1	Q00872	Myosin-binding protein C, slow-type	Intracellular	IID (pred)
SNED1	FLNC	Q14315	Filamin-C	Intracellular	IID (pred)
SNED1	MYBPC2	Q14324	Myosin-binding protein C, fast-type	Intracellular	IID (pred)
SNED1	MYBPC3	Q14896	Myosin-binding protein C, cardiac-type	Intracellular	IID (pred)
SNED1	MYLK	Q15746	Myosin light chain kinase, smooth muscle	Intracellular	IID (pred)
SNED1	DPYSL2	Q16555	Dihydropyrimidinase-related protein 2	Intracellular	IID (pred)
SNED1	TRIM46	Q7Z4K8	Tripartite motif-containing protein 46	Intracellular	IID (pred)
SNED1	CMYA5	Q8N3K9	Cardiomyopathy-associated protein 5	Intracellular	IID (pred)
SNED1	FNDC8	Q8TC99	Fibronectin type III domain-containing protein 8	Intracellular	IID (pred)
SNED1	SFRP1	Q8N474	Secreted frizzled-related protein 1	Matrisome-associated	IID (pred)
SNED1	CHL1	O00533	Neural cell adhesion molecule L1-like protein	Membrane	IID (pred)
SNED1	NCAM2	O15394	Neural cell adhesion molecule 2	Membrane	IID (pred)
SNED1	DSCAM	O60469	Down syndrome cell adhesion molecule	Membrane	IID (pred)
SNED1	NPHS1	O60500	Nephrin	Membrane	IID (pred)
SNED1	NFASC	O94856	Neurofascin	Membrane	IID (pred)
SNED1	PTPRF	P10586	Receptor-type tyrosine-protein phosphatase F	Membrane	IID (pred)
SNED1	NCAM1	P13591	Neural cell adhesion molecule 1	Membrane	IID (pred)
SNED1	ITGB4	P16144	Integrin beta-4	Membrane	IID (pred)
SNED1	PTPRB	P23467	Receptor-type tyrosine-protein phosphatase beta	Membrane	IID (pred)
SNED1	PTPRM	P28827	Receptor-type tyrosine-protein phosphatase mu	Membrane	IID (pred)
SNED1	KDR	P35968	Vascular endothelial growth factor receptor 2	Membrane	IID (pred)
SNED1	BCAM	P50895	Basal cell adhesion molecule	Membrane	IID (pred)
SNED1	PKD1	P98161	Polycystin-1	Membrane	IID (pred)
SNED1	TYRO3	Q06418	Tyrosine-protein kinase receptor TYRO3	Membrane	IID (pred)
SNED1	PTPRS	Q13332	Receptor-type tyrosine-protein phosphatase S	Membrane	IID (pred)
SNED1	DAG1	Q14118	Dystroglycan	Membrane	IID (pred)
SNED1	HEPACAM	Q14CZ8	Hepatocyte cell adhesion molecule	Membrane	IID (pred)
SNED1	PTPRK	Q15262	Receptor-type tyrosine-protein phosphatase kappa	Membrane	IID (pred)
SNED1	CD300E	Q496F6	CMRF35-like molecule 2	Membrane	IID (pred)
SNED1	CDON	Q4KMG0	Cell adhesion molecule-related/down-regulated by oncogenes	Membrane	IID (pred)
SNED1	SDK2	Q58EX2	Protein sidekick-2	Membrane	IID (pred)
SNED1	SDK1	Q7Z5N4	Protein sidekick-1	Membrane	IID (pred)
SNED1	CADM3	Q8N126	Cell adhesion molecule 3	Membrane	IID (pred)
SNED1	DSCAML1	Q8TD84	Down syndrome cell adhesion molecule-like protein 1	Membrane	IID (pred)
SNED1	FAT2	Q9NYQ8	Protocadherin Fat 2	Membrane	IID (pred)
SNED1	PTPRU	Q92729	Receptor-type tyrosine-protein phosphatase U	Membrane	IID (pred)
SNED1	BOC	Q9BWV1	Brother of CDO	Membrane	IID (pred)
SNED1	CSF3R	Q99062	Granulocyte colony-stimulating factor receptor	Membrane	IID (pred)
SNED1	SIGLEC1	Q9BZZ2	Sialoadhesin	Membrane	IID (pred)
SNED1	NEO1	Q92859	Neogenin	Membrane	IID (pred)
SNED1	FNDC3A	Q9Y2H6	Fibronectin type-III domain-containing protein 3A	Membrane	IID (pred)
SNED1	ROBO2	Q9HCK4	Roundabout homolog 2	Membrane	IID (pred)
SNED1	ROBO1	Q9Y6N7	Roundabout homolog 1	Membrane	IID (pred)
SNED1	CNTN5	O94779	Contactin-5	Membrane (GPI-anchor)	IID (pred)
SNED1	CDH13	P55290	Cadherin-13	Membrane (GPI-anchor)	IID (pred)
SNED1	CNTN1	Q12860	Contactin-1	Membrane (GPI-anchor)	IID (pred)
SNED1	CNTN4	Q8IWV2	Contactin-4	Membrane (GPI-anchor)	IID (pred)
SNED1	CNTN3	Q9P232	Contactin-3	Membrane (GPI-anchor)	IID (pred)
SNED1	CNTN6	Q9UQ52	Contactin-6	Membrane (GPI-anchor)	IID (pred)
SNED1	IHH	Q14623	Indian hedgehog protein	Membrane and Matrisome-associated	IID (pred)
SNED1	ITGBL1	O95965	Integrin beta-like protein 1	Secreted	IID (pred)
SNED1	SST	P61278	Somatostatin	Secreted	IID (pred)
SNED1	IGSF22	Q8N9C0	Immunoglobulin superfamily member 22	Intracellular (sarcomere)	IID (pred)
na: not applicable

### Sheet: S4D. Struct2Net
Supplementary Table S4D. Interactions predicted with Struct2Net
http://cb.csail.mit.edu/cb/struct2net/webserver/
Partner A	Partner B Gene name	Partner B UniProtKB AC	Score (inconsistent between each predictor)	Partner B Protein name	Partner B Cellular component
SNED1	TNN	Q9UQP3	0.414	Tenascin-N	Core matrisome
SNED1	BCAN	Q96GW7	0.406	Brevican core protein	Core matrisome
SNED1	FCER2	P06734	0.4	Low affinity immunoglobulin epsilon Fc receptor	Membrane
SNED1	KLRG2	A4D1S0	0.411	Killer cell lectin-like receptor subfamily G member 2	Transmembrane

### Sheet: S4E. HOMCOS
Supplementary Table S4E. Interactions predicted with HOMCOS
http://homcos.pdbj.org/cgi-bin/index.cgi
Partner A	Partner B Gene name	Partner B UniProtKB AC	Partner B Protein name	Partner B Cellular component	Comments	PDB structure	SNED1 homolog	SNED1 identical contact residues*	SNED1 mutated Contact residues
SNED1	EDIL3	O43854	EGF-like repeat and discoidin I-like domain-containing protein 3	Core matrisome	-	4d90	EDIL3, EGF-like repeat and discoidin I-like domain-containing protein 3	322N 348T 352P 372V 381G	321Q(E) 347E(S) 349A(S) 350Q(A) 351S(G) 359Q(H) 366V(I) 367E(S) 368N(E) 369G(A) 382A(I) 383A(H) 385E(Q)
SNED1	ACAN	P16112	Aggrecan core protein	Core matrisome	Rat ortholog (P07897)	1tdq	Tnr, Tenascin-R (rat)	1037G 1183G	1035V(L) 1036S(A) 1044H(Y) 1071K(T) 1072R(E) 1074T(G) 1075I(V) 1093L(I) 1097P(T) 1098T(M) 1099H(N) 1101W(R) 1182L(R) 1184P(R)
SNED1	POGLUT1	Q8NBL1	Protein O-glucosyltransferase 1	Intracellular	Drosophile ortholog (Q8T045)	5f85	F9, Coagulation factor IX	757C 759S 761P 762C 763L 766G 768C 775Y 789E	756E(Q) 758R(E) 760Q(N) 764H(N) 773A(N) 786A(K) 787H(N)
					Human ortholog	5l0u	Synthetic peptide called EGF(+) in the article	314E 315C 316A 317S 319P 320C 321Q 322N 323G 326C 332S	313N(D) 318Q(N) 331N(G) 333F(Y) 345T(N)
SNED1	POFUT1	Q9H488	GDP-fucose protein O-fucosyltransferase 1	Intracellular	Mouse ortholog (Q91ZW2)	5ky8	Notch1, Neurogenic locus notch homolog protein 1 (mouse)	625S 627P 628C 630N 631G 633T 634C 638I 647P	624A(I) 626G(N) 629H(Q) 632G(A) 635F(L) 642K(Q) 644D(I) 646P(M) 649F(Y)
SNED1	XXYLT1	Q8NBI6	Xyloside xylosyltransferase 1	Intracellular and membrane (endoplasmin reticulum)	Mouse ortholog (Q3U4G3)	4wmi	F9, Coagulation factor IX	545C 547S 549P 550C 555S 556C 568P 571F	546D(E) 548D(N) 551F(L) 566E(W)
SNED1	F9	P00740	Coagulation factor IX	Matrisome-associated	Pig ortholog (P16293)	1x7a	F9, Coagulation factor IX (pig)	-	767S(L) 769Q(K) 778L(W)
						1pfx	F9, Coagulation factor IX (pig)	364C 379Y 395P 396C	357E(N) 362G(Q) 363Q(F) 365Q(K) 376Q(T) 377A(T) 394D(F)
						1x7a	F9, Coagulation factor IX (pig)	777C	776L(E) 778L(W)
					Human ortholog	1edm	F9, Coagulation factor IX	755D 767S 768C 770D	769Q(K) 771R(D) 772V(I)
						1edm	F9, Coagulation factor IX	763L 765G 766G 790L	760Q(N) 764H(N) 783Y(F)
SNED1	WIF1	Q9Y5W5	Wnt inhibitory factor 1	Matrisome-associated	-	2ygq	WIF1, Wnt inhibitory factor 1	570G 592G 595C 606C 607P 610F	569R(D) 594T(L) 598A(P) 603H(F) 605S(I) 608Y(P)
SNED1	SERPINA10	Q9UK55	Protein Z-dependent protease inhibitor	Matrisome-associated	-	3h5c	PROZ, Vitamin K-dependent protein Z	795C 809L 810P	816R(S)
SNED1	F7	P08709	Coagulation factor VII	Matrisome-associated	-	1qfk	F7, Coagulation factor VII	802N 804G 806C	798H(C) 799P(V) 801R(E) 805S(C) 818P(H) 821F(Y)
						2zp0	F7, Coagulation factor VII	802N 804G 806C 816R	798H(C) 801R(E) 805S(C) 808N(D) 818P(H) 821F(Y)
SNED1	F10	P00742	Coagulation factor X	Matrisome-associated	-	3hpt	F10, Coagulation factor X	882C	876C(N) 879R(D) 880G(Q) 881Y(F) 892T(S)
						1xkb	F10, Coagulation factor X	839Q 851Y 865E 873S	835S(T) 860F(E) 862Y(K) 866T(L) 867V(F) 869D(R) 871C(L) 874S(L) 875P(D) 884A(E) 887G(N)
SNED1	NOTCH1	P46531	Neurogenic locus notch homolog protein 1	Membrane	Rat otholog (Q07008)	5uk5	Jag1, Protein jagged-1 (rat)	305G 313N 326C 329G	295Y(W) 298S(L) 302G(N) 304T(G) 306R(Q) 307R(L) 312V(L) 328H(N) 330I(P)
					Human ortholog	5fm9	NOTCH1, Neurogenic locus notch homolog protein 1	353C 364C	349A(P) 350Q(Y) 351S(V) 354D(S) 363Q(T) 366V(T) 367E(G) 368N(D)
						4d0f	NOTCH1, Neurogenic locus notch homolog protein 1	817C 861G	807R(L) 816R(I) 818P(M) 819A(P) 850A(E) 860F(T) 862Y(H)
						4cud	NOTCH1, Neurogenic locus notch homolog protein 1	831D 835S 861G	814V(Q) 822V(E) 830V(T) 832A(E) 834D(A) 839Q(L) 849G(N) 850A(E) 851Y(F) 862Y(H) 863H(L) 865E(Q) 866T(V)
SNED1	DLL4	Q9NR61	Delta-like protein 4	Membrane	Rat ortholog (D3ZHH1)	4xlw	Notch1, Neurogenic locus notch homolog protein 1 (rat)	756E 761P 764H 789E	759S(A) 760Q(N) 763L(E) 786A(P) 787H(R) 790L(I) 791E(D) 807R(L) 808N(D) 809L(Q) 810P(I) 816R(I) 819A(P) 849G(N)
SNED1	JAG1	P78504	Protein jagged-1	Membrane	Rat ortholog (Q63722)	5uk5	Notch1, Neurogenic locus notch homolog protein 1 (rat)	299C 332S 333F 395P 423E 446D	298S(V) 300L(V) 301S(N) 329G(R) 331N(A) 344P(L) 345T(L) 365Q(D) 366V(T) 367E(N) 372V(I) 390D(E) 393P(A) 394D(N) 397L(E) 398N(H) 409Y(F) 425G(D) 445V(L) 447A(Q) 454E(I) 457E(P)
SNED1	F3	P13726	Tissue factor	Membrane and secreted	-	3th3	F7, Coagulation factor VII	767S 777C 779C 784E 785G	769Q(K) 771R(Q) 772V(L) 776L(I) 778L(F) 780S(L) 786A(R) 792R(K) 795C(Q) 799P(V) 800C(N) 801R(E)
						4zma	F7, Coagulation factor VII	777C 779C 784E 785G	771R(Q) 772V(L) 778L(F) 780S(L) 781T(P) 786A(R) 792R(K) 799P(V) 800C(N) 801R(E)
						4z6a	F7, Coagulation factor VII	767S 777C 779C 784E 785G	771R(Q) 772V(L) 778L(F) 780S(L) 781T(P) 786A(R) 792R(K)
						2puq	F7, Coagulation factor VII	767S 777C 779C 784E 785G	771R(Q) 772V(L) 776L(I) 778L(F) 781T(P) 786A(R) 792R(K) 795C(Q) 797A(I) 799P(V) 800C(N) 801R(E)
						3ela	F7, Coagulation factor VII	767S 777C 779C 784E 785G	771R(Q) 772V(L) 776L(I) 778L(F) 780S(L) 781T(P) 786A(R) 792R(K) 797A(I) 799P(V) 800C(N) 801R(E)
						1dan	F7, Coagulation factor VII	777C 779C	769Q(K) 771R(Q) 772V(L) 776L(I) 778L(F) 780S(L) 781T(P)
						1fak	F7, Coagulation factor VII	777C 779C 784E 785G	769Q(K) 771R(Q) 776L(I) 778L(F) 780S(L) 781T(P) 786A(R) 792R(K) 799P(V) 800C(N) 801R€
						1dan	F7, Coagulation factor VII	777C 779C 784E 785G	776L(I) 786A(R) 792R(K) 795C(Q) 797A(I) 799P(V) 800C(N)
						2flb	F7, Coagulation factor VII	777C 779C 784E 785G	769Q(K) 771R(Q) 772V(L) 776L(I) 778L(F) 780S(L) 781T(P) 786A(R) 792R(K) 795C(Q) 797A(I) 799P(V) 800C(N) 801R(E)
SNED1	LCN2	P80188	Neutrophil gelatinase-associated lipocalin	Secreted	-	4gh7	FN1, Fibronectin	1039R 1046E 1069P	1041S(T) 1042I(V) 1043R(V) 1045P(A) 1047A(G) 1048L(I) 1049R(P) 1051Q(F) 1052A(E) 1068L(E) 1074T(D) 1076Q(S) 1130G(S) 1131S(I) 1132L(D) 1134E(T)
						5n47	FN1, Fibronectin	1046E 1069P 1073Y 1095T	1045P(A) 1047A(G) 1048L(I) 1049R(P) 1050D(I) 1051Q(F) 1065R(T) 1066A(G) 1068L(E) 1071K(I) 1072R(D) 1074T(D) 1091E(T) 1130G(S) 1131S(I) 1132L(D)
SNED1	FN1	P02751	Fibronectin	Core matrisome	DKFZp686O12165 (Q6MZM7) was retrieved by HOMCOS whereas the protein in the cristal structure was Fibronectin fragment	3t1w	FN1, Fibronectin	921G 922V 970L 976Y 1034T 1058S 1213P 1219R 1220P	920S(T) 945Y(T) 947S(P) 954R(N) 968Q(D) 969A(N) 971A(S) 974R(L) 1033A(S) 1036S(I) 1051Q(F) 1052A(E) 1053T(D) 1065R(T) 1066A(G) 1082G(N) 1111T(R) 1113A(T) 1114R(N) 1130G(S) 1210G(R) 1214R(E) 1215V(H) 1216L(F) 1217K(S) 1218N(G)
SNED1	ROBO3	Q96MS0	Roundabout homolog 3	Membrane	-	6pog	NELL2, Protein kinase C-binding protein NELL2	817C	760Q(H) 761P(Y) 763L(R) 784E(D) 785G(D) 786A(Y) 787H(S) 805S(L) 807R(F) 816R(V) 819A(P)
* Identical contact residues correspond to the SNED1 residues aligned with an homolog retrieved by HOMCOS and found to interact with a partner in a PDB structure

### Sheet: S4F. ECM and membrane partners
Supplementary Table S4F. List of all the predicted interactions involving extracellular and membrane proteins
Partner A	Partner B Gene name	Partner B UniProtKB AC	Score (inconsistent between each predictor)	Partner B Protein name	Partner B Cellular component	Source
SNED1	ABI3BP	Q7Z7G0	na	Target of Nesh-SH3	Core matrisome	IID (pred)
SNED1	ACAN	P16112	na	Aggrecan core protein	Core matrisome	HOMCOS
SNED1	ANGPTL2	Q9UKU9	0.2943	Angiopoietin-related protein 2	Matrisome associated	FpClass
SNED1	B2M	P61769	0.71	Beta-2-microglobulin	Secreted	PrePPI
SNED1	BCAM	P50895	na	Basal cell adhesion molecule	Membrane	IID (pred)
SNED1	BCAM	P50895	0.5	Basal cell adhesion molecule	Membrane	PrePPI
SNED1	BCAN	Q96GW7	0.406	Brevican core protein	Core matrisome	Struct2Net
SNED1	BOC	Q9BWV1	na	Brother of CDO	Membrane	IID (pred)
SNED1	CADM3	Q8N126	na	Cell adhesion molecule 3	Membrane	IID (pred)
SNED1	CD300E	Q496F6	na	CMRF35-like molecule 2	Membrane	IID (pred)
SNED1	CD55	P08174	0.52	Complement decay-accelerating factor	Membrane (GPI-anchor)	PrePPI
SNED1	CDH13	P55290	na	Cadherin-13	Membrane (GPI-anchor)	IID (pred)
SNED1	CDON	Q4KMG0	na	Cell adhesion molecule-related/down-regulated by oncogenes	Membrane	IID (pred)
SNED1	CDON	Q4KMG0	0.58	Cell adhesion molecule-related/down-regulated by oncogenes	Membrane	PrePPI
SNED1	CHL1	O00533	na	Neural cell adhesion molecule L1-like protein	Membrane	IID (pred)
SNED1	CNTN1	Q12860	na	Contactin-1	Membrane (GPI-anchor)	IID (pred)
SNED1	CNTN2	Q02246	0.79	Contactin-2	Membrane (GPI-anchor)	PrePPI
SNED1	CNTN3	Q9P232	na	Contactin-3	Membrane (GPI-anchor)	IID (pred)
SNED1	CNTN4	Q8IWV2	na	Contactin-4	Membrane (GPI-anchor)	IID (pred)
SNED1	CNTN5	O94779	na	Contactin-5	Membrane (GPI-anchor)	IID (pred)
SNED1	CNTN6	Q9UQ52	na	Contactin-6	Membrane (GPI-anchor)	IID (pred)
SNED1	COL12A1	Q99715	na	Collagen alpha-1(XII) chain	Core matrisome	IID (pred)
SNED1	COL14A1	Q05707	na	Collagen alpha-1(XIV) chain	Core matrisome	IID (pred)
SNED1	COL16A1	Q07092	0.4461	Collagen alpha-1(XVI) chain	Core matrisome	FpClass
SNED1	COL20A1	Q9P218	na	Collagen alpha-1(XX) chain	Core matrisome	IID (pred)
SNED1	COL6A3	P12111	na	Collagen alpha-3(VI) chain	Core matrisome	IID (pred)
SNED1	COL7A1	Q02388	0.254	Collagen alpha-1(VII) chain	Core matrisome	FpClass
SNED1	COL7A1	Q02388	na	Collagen alpha-1(VII) chain	Core matrisome	IID (pred)
SNED1	CRYBB3	P26998	0.2943	Beta-crystallin B3	Unknown	FpClass
SNED1	CSF3R	Q99062	na	Granulocyte colony-stimulating factor receptor	Membrane	IID (pred)
SNED1	DAG1	Q14118	na	Dystroglycan	Membrane	IID (pred)
SNED1	DLL1	O00548	0.2592	Delta-like protein 1	Membrane	FpClass
SNED1	DLL4	Q9NR61	na	Delta-like protein 4	Membrane	HOMCOS
SNED1	DSCAM	O60469	na	Down syndrome cell adhesion molecule	Membrane	IID (pred)
SNED1	DSCAML1	Q8TD84	na	Down syndrome cell adhesion molecule-like protein 1	Membrane	IID (pred)
SNED1	ECM2	O94769	0.2932	Extracellular matrix protein 2	Core matrisome	FpClass
SNED1	EDIL3	O43854	na	EGF-like repeat and discoidin I-like domain-containing protein 3	Core matrisome	HOMCOS
SNED1	EGFLAM	Q63HQ2	0.58	Pikachurin	Core matrisome	PrePPI
SNED1	EGFR	P00533	0.79	Epidermal growth factor receptor	Membrane	PrePPI
SNED1	ESR1	P03372	0.57	Estrogen receptor	Membrane	PrePPI
SNED1	F10	P00742	na	Coagulation factor X	Matrisome-associated	HOMCOS
SNED1	F3	P13726	na	Tissue factor	Membrane and secreted	HOMCOS
SNED1	F7	P08709	na	Coagulation factor VII	Matrisome-associated	HOMCOS
SNED1	F9	P00740	na	Coagulation factor IX	Matrisome-associated	HOMCOS
SNED1	FAT2	Q9NYQ8	na	Protocadherin Fat 2	Membrane	IID (pred)
SNED1	FCER2	P06734	0.4	Low affinity immunoglobulin epsilon Fc receptor	Membrane	Struct2Net
SNED1	FN1	P02751	na	Fibronectin	Core matrisome	IID (pred)
SNED1	FN1	P02751	0.99	Fibronectin	Core matrisome	PrePPI
SNED1	FN1	P02751	na	Fibronectin	Core matrisome	HOMCOS
SNED1	FNDC1	Q4ZHG4	na	Fibronectin type III domain-containing protein 1	Core matrisome	IID (pred)
SNED1	FNDC3A	Q9Y2H6	na	Fibronectin type-III domain-containing protein 3A	Membrane	IID (pred)
SNED1	HEPACAM	Q14CZ8	na	Hepatocyte cell adhesion molecule	Membrane	IID (pred)
SNED1	IHH	Q14623	na	Indian hedgehog protein	Membrane and Matrisome-associated	IID (pred)
SNED1	IHH	Q14623	0.54	Indian hedgehog protein	Matrisome-associated	PrePPI
SNED1	ITGA1	P56199	0.58	Integrin alpha-1	Membrane	PrePPI
SNED1	ITGA10	O75578	0.5	Integrin alpha-10	Membrane	PrePPI
SNED1	ITGA11	Q9UKX5	0.72	Integrin alpha-11	Membrane	PrePPI
SNED1	ITGA4	P13612	0.64	Integrin alpha-4	Membrane	PrePPI
SNED1	ITGA7	Q13683	0.51	Integrin alpha-7	Membrane	PrePPI
SNED1	ITGB1	P05556	0.84	Integrin beta-1	Membrane	PrePPI
SNED1	ITGB2	P05107	0.78	Integrin beta-2	Membrane	PrePPI
SNED1	ITGB3	P05106	0.87	Integrin beta-3	Membrane	PrePPI
SNED1	ITGB4	P16144	na	Integrin beta-4	Membrane	IID (pred)
SNED1	ITGB4	P16144	0.66	Integrin beta-4	Membrane	PrePPI
SNED1	ITGB5	P18084	0.82	Integrin beta-5	Membrane	PrePPI
SNED1	ITGB7	P26010	0.79	Integrin beta-7	Membrane	PrePPI
SNED1	ITGBL1	O95965	0.3095	Integrin beta-like protein 1	Secreted	FpClass
SNED1	ITGBL1	O95965	na	Integrin beta-like protein 1	Secreted	IID (pred)
SNED1	ITGBL1	O95965	0.54	Integrin beta-like protein 1	Secreted	PrePPI
SNED1	JAG1	P78504	na	Protein jagged-1	Membrane	HOMCOS
SNED1	KDR	P35968	na	Vascular endothelial growth factor receptor 2	Membrane	IID (pred)
SNED1	KLRG2	A4D1S0	0.411	Killer cell lectin-like receptor subfamily G member 2	Membrane	Struct2Net
SNED1	LAMB1	P07942	na	Laminin subunit beta-1	Core matrisome	IID (pred)
SNED1	LCN2	P80188	na	Neutrophil gelatinase-associated lipocalin	Secreted	HOMCOS
SNED1	LTBP2	Q14767	0.3122	Latent-transforming growth factor beta-binding protein 2	Core matrisome	FpClass
SNED1	MXRA8	Q9BRK3	0.2901	Matrix remodeling-associated protein 8	Membrane	FpClass
SNED1	N4BP2L1	Q5TBK1	0.2967	NEDD4-binding protein 2-like 1	Unknown	FpClass
SNED1	NCAM1	P13591	na	Neural cell adhesion molecule 1	Membrane	IID (pred)
SNED1	NCAM2	O15394	na	Neural cell adhesion molecule 2	Membrane	IID (pred)
SNED1	NEO1	Q92859	na	Neogenin	Membrane	IID (pred)
SNED1	NFASC	O94856	na	Neurofascin	Membrane	IID (pred)
SNED1	NID1	P14543	0.2818	Nidogen-1	Core matrisome	FpClass
SNED1	NID2	Q14112	0.52	Nidogen-2	Core matrisome	PrePPI
SNED1	NOTCH1	P46531	na	Neurogenic locus notch homolog protein 1	Membrane	HOMCOS
SNED1	NOTCH1	P46531	0.9	Neurogenic locus notch homolog protein 1	Membrane	PrePPI
SNED1	NPHS1	O60500	na	Nephrin	Membrane	IID (pred)
SNED1	PDGFRB	P09619	0.4386	Platelet-derived growth factor receptor beta	Membrane	FpClass
SNED1	PKD1	P98161	na	Polycystin-1	Membrane	IID (pred)
SNED1	PKD1	P98161	0.62	Polycystin-1	Membrane	PrePPI
SNED1	PLG	P00747	0.56	Plasminogen	Matrisome-associated	PrePPI
SNED1	PTPRB	P23467	na	Receptor-type tyrosine-protein phosphatase beta	Membrane	IID (pred)
SNED1	PTPRF	P10586	na	Receptor-type tyrosine-protein phosphatase F	Membrane	IID (pred)
SNED1	PTPRK	Q15262	na	Receptor-type tyrosine-protein phosphatase kappa	Membrane	IID (pred)
SNED1	PTPRM	P28827	na	Receptor-type tyrosine-protein phosphatase mu	Membrane	IID (pred)
SNED1	PTPRS	Q13332	na	Receptor-type tyrosine-protein phosphatase S	Membrane	IID (pred)
SNED1	PTPRU	Q92729	na	Receptor-type tyrosine-protein phosphatase U	Membrane	IID (pred)
SNED1	ROBO1	Q9Y6N7	na	Roundabout homolog 1	Membrane	IID (pred)
SNED1	ROBO2	Q9HCK4	na	Roundabout homolog 2	Membrane	IID (pred)
SNED1	SDK1	Q7Z5N4	na	Protein sidekick-1	Membrane	IID (pred)
SNED1	SDK2	Q58EX2	na	Protein sidekick-2	Membrane	IID (pred)
SNED1	SELP	P16109	0.54	P-selectin	Membrane	PrePPI
SNED1	SERPINA10	Q9UK55	na	Protein Z-dependent protease inhibitor	Matrisome-associated	HOMCOS
SNED1	ROBO3	Q96MS0	na	Roundabout homolog 3	Membrane	HOMCOS
SNED1	SFRP1	Q8N474	na	Secreted frizzled-related protein 1	Matrisome-associated	IID (pred)
SNED1	SIGLEC1	Q9BZZ2	na	Sialoadhesin	Membrane	IID (pred)
SNED1	SLIT2	O94813	0.3207	Slit homolog 2 protein	Core matrisome	FpClass
SNED1	SLIT3	O75094	0.3325	Slit homolog 3 protein	Core matrisome	FpClass
SNED1	SNED1	Q8TER0	na	Sushi, nidogen and EGF-like domain-containing protein 1	Core matrisome	IID (pred)
SNED1	SRPX	P78539	0.58	Sushi repeat-containing protein SRPX	Core matrisome	PrePPI
SNED1	SST	P61278	na	Somatostatin	Secreted	IID (pred)
SNED1	SVEP1	Q4LDE5	0.67	Sushi, von Willebrand factor type A, EGF and pentraxin domain-containing protein 1	Core matrisome	PrePPI
SNED1	TFF1	P04155	0.2888	Trefoil factor 1	Secreted	FpClass
SNED1	TFF3	Q07654	0.2966	Trefoil factor 3	Secreted (not in Matrisome)	FpClass
SNED1	THBS3	P49746	0.51	Thrombospondin-3	Core matrisome	PrePPI
SNED1	TIMP3	P35625	0.2975	Metalloproteinase inhibitor 3	Matrisome associated	FpClass
SNED1	TNC	P24821	na	Tenascin	Core matrisome	IID (pred)
SNED1	TNN	Q9UQP3	na	Tenascin-N	Core matrisome	IID (pred)
SNED1	TNN	Q9UQP3	0.414	Tenascin-N	Core matrisome	Struct2Net
SNED1	TNR	Q92752	na	Tenascin-R	Core matrisome	IID (pred)
SNED1	TNXB	P22105	na	Tenascin-X	Core matrisome	IID (pred)
SNED1	TYRO3	Q06418	na	Tyrosine-protein kinase receptor TYRO3	Membrane	IID (pred)
SNED1	VCAM1	P19320	0.66	Vascular cell adhesion protein 1	Membrane	PrePPI
SNED1	VTN	P04004	na	Vitronectin	Core matrisome	IID (pred)
SNED1	VWF	P04275	0.6	von Willebrand factor	Core matrisome	PrePPI
SNED1	WIF1	Q9Y5W5	na	Wnt inhibitory factor 1	Matrisome-associated	HOMCOS
SNED1	ZCCHC24	Q8N2G6	0.3099	Zinc finger CCHC domain-containing protein 24	Unknown	FpClass
na: not applicable

### Sheet: S4G. Intracellular partners
Supplementary Table S4G. List of all the predicted interactions involving intracellular proteins
Partner A	Partner B Gene name	Partner B UniProtKB AC	Score (inconsistent between each predictor)	Partner B Protein name	Partner B Cellular component	Source
SNED1	SMAD3	P84022	0.94	Mothers against decapentaplegic homolog 3	Intracellular	PrePPI
SNED1	SRC	P12931	0.88	Proto-oncogene tyrosine-protein kinase Src	Intracellular	PrePPI
SNED1	CTNNB1	P35222	0.85	Catenin beta-1	Intracellular	PrePPI
SNED1	SORBS3	O60504	0.71	Vinexin	Intracellular	PrePPI
SNED1	PXN	P49023	0.68	Paxillin	Intracellular	PrePPI
SNED1	ACTN1	P12814	0.66	Alpha-actinin-1	Intracellular	PrePPI
SNED1	UBC	P0CG48	0.65	Polyubiquitin-C	Intracellular	PrePPI
SNED1	UBD	O15205	0.62	Ubiquitin D	Intracellular	PrePPI
SNED1	RAPH1	Q70E73	0.56	Ras-associated and pleckstrin homology domains-containing protein 1	Intracellular	PrePPI
SNED1	ILK	Q13418	0.56	Integrin-linked protein kinase	Intracellular	PrePPI
SNED1	RASA1	P20936	0.56	Ras GTPase-activating protein 1	Intracellular	PrePPI
SNED1	SORBS1	Q9BX66	0.55	Sorbin and SH3 domain-containing protein 1	Intracellular	PrePPI
SNED1	MSN	P26038	0.55	Moesin	Intracellular	PrePPI
SNED1	EZR	P15311	0.55	Ezrin	Intracellular	PrePPI
SNED1	VCL	P18206	0.55	Vinculin	Intracellular	PrePPI
SNED1	UTRN	P46939	0.54	Utrophin	Intracellular	PrePPI
SNED1	VAV1	P15498	0.54	Proto-oncogene vav	Intracellular	PrePPI
SNED1	STAT3	P40763	0.53	Signal transducer and activator of transcription 3	Intracellular	PrePPI
SNED1	ABL1	P00519	0.5	Tyrosine-protein kinase ABL1	Intracellular	PrePPI
SNED1	DPYSL2	Q16555	0.4806	Dihydropyrimidinase-related protein 2	Intracellular	FpClass
SNED1	MAP3K12	Q12852	0.359	Mitogen-activated protein kinase kinase kinase 12	Intracellular	FpClass
SNED1	ZNF703	Q9H7S9	0.3043	Zinc finger protein 703	Intracellular	FpClass
SNED1	MAST4	O15021	0.3017	Microtubule-associated serine/threonine-protein kinase 4	Intracellular	FpClass
SNED1	PALM	O75781	0.2933	Paralemmin-1	Intracellular	FpClass
SNED1	KRT36	O76013	0.2669	Keratin, type I cuticular Ha6	Intracellular	FpClass
SNED1	ITPKC	Q96DU7	0.2659	Inositol-trisphosphate 3-kinase C	Intracellular	FpClass
SNED1	CIRBP	Q14011	0.2659	Cold-inducible RNA-binding protein	Intracellular	FpClass
SNED1	AKT3	Q9Y243	0.2624	RAC-gamma serine/threonine-protein kinase	Intracellular	FpClass
SNED1	FSD2	A1L4K1	na	Fibronectin type III and SPRY domain-containing protein 2	Intracellular	IID (pred)
SNED1	POLD1	P28340	na	DNA polymerase delta catalytic subunit	Intracellular	IID (ortho)
SNED1	BCL2L11	O43521	na	Bcl-2-like protein 11	Intracellular	IID (pred)
SNED1	SORBS3	O60504	na	Vinexin	Intracellular	IID (pred)
SNED1	RASA1	P20936	na	Ras GTPase-activating protein 1	Intracellular	IID (pred)
SNED1	MYOM1	P52179	na	Myomesin-1	Intracellular	IID (pred)
SNED1	MYBPC1	Q00872	na	Myosin-binding protein C, slow-type	Intracellular	IID (pred)
SNED1	FLNC	Q14315	na	Filamin-C	Intracellular	IID (pred)
SNED1	MYBPC2	Q14324	na	Myosin-binding protein C, fast-type	Intracellular	IID (pred)
SNED1	MYBPC3	Q14896	na	Myosin-binding protein C, cardiac-type	Intracellular	IID (pred)
SNED1	MYLK	Q15746	na	Myosin light chain kinase, smooth muscle	Intracellular	IID (pred)
SNED1	DPYSL2	Q16555	na	Dihydropyrimidinase-related protein 2	Intracellular	IID (pred)
SNED1	TRIM46	Q7Z4K8	na	Tripartite motif-containing protein 46	Intracellular	IID (pred)
SNED1	CMYA5	Q8N3K9	na	Cardiomyopathy-associated protein 5	Intracellular	IID (pred)
SNED1	IGSF22	Q8N9C0	na	Immunoglobulin superfamily member 22	Intracellular (sarcomere)	IID (pred)
SNED1	FNDC8	Q8TC99	na	Fibronectin type III domain-containing protein 8	Intracellular	IID (pred)
SNED1	POGLUT1	Q8NBL1	na	Protein O-glucosyltransferase 1	Intracellular	HOMCOS
SNED1	POFUT1	Q9H488	na	GDP-fucose protein O-fucosyltransferase 1	Intracellular	HOMCOS
SNED1	XXYLT1	Q8NBI6	na	Xyloside xylosyltransferase 1	Intracellular and membrane (ER)	HOMCOS
na: not applicable

### Sheet: S4H. Small molecules
Supplementary Table S4H. List of all small molecules predicted to interact with SNED1 by HOMCOS
http://homcos.pdbj.org/cgi-bin/index.cgi
Partner A	Partner B Compound name
SNED1	(2S)-(3'-amidino-3-biphenyl)-5-(4-pyridylamino)pentanoic acid
SNED1	1,5-anhydrosorbitol
SNED1	2-deoxy-2-fluoro-beta-D-glucopyranose
SNED1	3-O-alpha-D-xylopyranosyl-beta-D-glucopyranose
SNED1	alpha-D-glucose
SNED1	alpha-D-xylopyranosyl-(1->3)-alpha-D-xylopyranosyl-(1->3)-beta-D-glucopyranose
SNED1	alpha-L-fucose
SNED1	beta-D-galactose
SNED1	beta-D-glucose
SNED1	beta-D-xylopyranose
SNED1	beta-L-fucose
SNED1	N-acetyl-D-galactosamine
SNED1	N-acetyl-D-glucosamine
SNED1	sucrose octasulfate
SNED1	xylopyranose
